# Systemic organellar genome reconfiguration along the parasitic continuum in the Broomrape family (Orobanchaceae)

**DOI:** 10.1101/2025.06.03.657626

**Authors:** Yanlei Feng, Susann Wicke

## Abstract

The transition from autotrophy to heterotrophy in parasitic plants disrupts organellar coordination and presents a unique opportunity to examine the coevolution of cellular genomes. Using the Broomrape family (Orobanchaceae) as a model, we analyzed mitochondrial and plastid genome evolution across 30 species representing the full spectrum of parasitic lifestyles. We show that plastid genome reduction is correlated with mitogenomic expansion, revealing a striking inverse relationship between genome compaction and inflation. Mitogenome enlargement in parasitic taxa is driven by the accumulation of horizontally and intracellularly transferred DNA, proliferation of short repeats, and integration of unique sequences with no detectable homology. Notably, foreign DNA insertions converge toward native mitochondrial GC content and often retain structural functionality, suggesting selective maintenance. Relaxed selection in ATP synthase and ribosomal genes contrasts with intensified selection on components of electron transport and cytochrome c maturation, reflecting functional reconfiguration of mitochondrial respiration in parasitic plants. RNA editing, intron loss, and frameshift insertions further reshape gene structure, particularly in obligate parasites. Together, our findings suggest that parasitism initiates a systemic genomic feedback loop in which relaxed selection and disrupted maintenance mechanisms affect even distant genomic compartments. This study provides the first comprehensive evolutionary framework for multi-compartment genome remodeling in parasitic plants and highlights the dynamic interplay between lifestyle specialization and organelle genome evolution.
