## Supplementary for "Systemic organellar genome reconfiguration along the parasitic continuum in the Broomrape family (Orobanchaceae)": SupplementaryTables_S1-S10.xlsx

### Sheet: S1
Table S1. An overview of Orobanchaceae mitogenomes.
Species	Length (Kbp)	chr	GC%	proteins	tRNA	rRNA	cox2i700
Aeginetia	454.967	2	43.4994	33	18	3	present
Alectra	524.052	2	45.0001	34	19	3	present
Aphyllon	778.561	4	45.0994	31	18	3	present
Castilleja	495.499	1	43.5204	33	19	3	present
Conopholis	577.148	2	45.313	35	16	3	present
Eu. minima	431.686	2	44.777	35	16	3	absent
Eu. petiolaris	410.444	2	44.5634	35	15	3	absent
Kopsiopsis	1275.74	20	45.1114	33	20	3	absent
Lathraea	379.728	5	44.2656	35	18	3	absent
Lindenbergia	344.108	1	45.4953	36	16	3	present
Melampyrum	316.007	2	44.675	34	16	3	absent
Neobartsia	487.882	5	43.5931	34	19	3	absent
Odontites	538.013	3	44.756	35	18	3	absent
Or. austrohispanica	1566.98	6	45.4203	31	20	3	present
Or. cernua	1007.64	4	45.2666	31	15	3	present
Or. crenata	1123.86	5	45.226	31	17	3	present
Or. cumana	961.409	7	45.2729	31	15	3	present
Or. densiflora	1308.48	9	45.1004	31	16	3	present
Or. gracilis	1822.44	4	45.2059	31	18	3	present
Or. minor	1194.94	2	45.2218	31	16	3	present
Or. rapum-genistae	1649.99	7	44.7803	31	20	3	present
Phe. aegyptiaca	1108.35	5	45.2079	32	17	3	present
Phe. ramosa	974.218	2	45.1776	33	17	3	present
Phtheirospermum	408.126	2	44.5588	34	18	3	present
Rhinanthus	352.423	4	44.2962	33	19	3	absent
Schwalbea	2674.54	7	45.4266	35	20	3	present
St. gesnerioides	3399.25	7	45.5596	34	18	3	present
St. hermonthica	3567.57	11	45.6094	36	19	3	present
Tozzia	322.511	2	44.0506	35	17	3	absent
Triphysaria	502.214	1	43.913	33	20	3	present

### Sheet: S2
Table S2. Protein-coding genes of complex evolutionary history.
	Species	Gene	Intact ORF	Potential donor
Recapture of lost gene
	Conopholis	sdh3	Yes	Betulaceae
	Kopsiopsis	sdh3	Yes	Saxifragaceae
	Ph. ramosa	sdh3	Yes	Myrtaceae
	Or. austrohispanica	rps7	No	Vitaceae
	Or. gracilis	rps7	No	Vitaceae
	Or. densiflora	rps7	No	Vitaceae
	Schwalbea	rps7	No	Fabaceae
	Both Striga	rps7	No	Vitaceae
	St. hermonthica	rps2	Yes	Poaceae
	St. hermonthica	rps19	Yes	Poaceae
Gain of other copies
	Or. cernua	atp9-2	No	Lamiaceae
	Or. cumana	atp9-2	No	Lamiaceae
	Or. gracilis	atp9-2	Yes	Fabaceae
	Or. rapum-genistae	atp9-2	No	Fabaceae
	Schwalbea	atp9-2	No	Fabaceae
	O. desiflora	nad9-2	Yes	Fabaceae
	Kopsiopsis	nad3-2	Yes	Araceae
	Conopholis	ccmC-2	Yes	Betulaceae
	Kopsiopsis	ccmC-2	Yes	Euphorbiaceae
	Both Striga	atp9-2	Yes	Poaceae
	Both Striga	atp9-3	Yes	Malvaceae?
	St. gesneroides	atp9-4	No	Rosids?
	St. hermonthica	atp9-4	Yes	Fabaceae
	Both Striga	ccmB-2	Yes	Vitaceae
	Both Striga	rpl10-2	Yes	Rosids
	Both Striga	atp8-2	No	Poaceae
Replacement of native genes
	Or. rapum-genistae	atp6	Yes	Fabaceae
	All Orobanche	nad4L	Yes	Rosales
Gene conversion fragments			Position
	Conopholis	atp1	Last 268 bp	Ericaceae
	Kopsiopsis	atp1	First 70 bp	Apiales?
	Aeginetia	atp4	Last 192 bp	Rubiaceae
	Aphyllon	atp6	First 548 bp	Asteraceae
	Conopholis	atp6	Last 205 bp	Moraceae
	Kopsiopsis	atp6	Last 205 bp	Moraceae
	Both Phelipanche	atp6	Last 205 bp	Moraceae
	Aphyllon	ccmC	482 – 568 bp	Polygonaceae
	Kopsiopsis	cob	First 126 bp	Ericaceae
	All Orobanche	nad3	39 – 248 bp	Rosids

### Sheet: S3
Table S3. Mitogenomic mosaic in Orobanchaceae (in Kbp).
Species	Repeat	Homologous DNA	Plastid -derived	HGT	Nuclear -derived	Novel DNA
						by species	by genus*
Aeginetia	39.205	175.333	4.957	109.395	11.992	62.187
Alectra	26.555	228.178	26.009	116.704	37.83	46.872
Aphyllon	16.016	243.692	11.631	222.029	81.723	116.836
Castilleja	16.834	290.41	82.652	99.567	14.178	2.635
Conopholis	48.206	164.383	6.245	212.445	6.223	74.601
Eu. minima	16.698	251.635	16.752	86.57	30.667	9.398	18.992
Eu. petiolaris	8.341	239.617	28.154	74.473	20.419	11.882	21.587
Kopsiopsis	106.745	250.259	7.58	323.247	13.031	453.678
Lathraea	7.202	241.458	33.443	79.785	2.497	2.614
Lindenbergia	34.678	197.676	5.02	64.12	25.702	9.432
Melampyrum	32.538	139.283	25.741	38.439	2.602	36.591
Neobartsia	10.122	258.877	73.019	65.658	5.194	48.525
Odontites	17.389	292.727	31.235	85.116	8.802	81.944
Or. austrohispanica	67.354	230.31	5.422	448.319	121.937	26.193	384.422
Or. cernua	30.757	207.538	3.677	252.65	117.274	6.083	220.304
Or. crenata	33.025	187.757	3.229	216.508	105.782	36.336	359.406
Or. cumana	35.206	202.959	3.464	237.1	112.006	0.585	205.917
Or. densiflora	44.26	186.829	4.542	352.126	110.818	64.033	383.345
Or. gracilis	100.307	253.252	7.491	503	136.306	99.281	502.944
Or. minor	27.254	197.838	5.155	213.105	200.988	21.338	332.528
Or. rapum-genistae	78.852	256.156	10.378	478.955	140.103	100.504	372.011
Phe. aegyptiaca	94.464	246.386	7.009	292.545	183.7	9.888	165.474
Phe. ramosa	87.034	227.112	6.002	258.658	130.312	6.822	141.169
Phtheirospermum	21.84	239.86	17.185	82.642	4.969	17.629
Rhinanthus	12.16	227.419	30.126	63.848	15.547	3.27
Schwalbea	283.687	490.355	54.969	504.082	195.699	976.231
St. gesnerioides	359.914	311.141	40.771	679.879	177.262	365.563	1425.59
St. hermonthica	373.667	300.94	35.961	708.844	233.44	347.05	1505.54
Tozzia	6.344	197.98	43.244	52.503	5.311	5.168
Triphysaria	28.038	302.107	48.607	114.923	4.426	2.722
* computed only if more than one taxon per genus were available

### Sheet: S4
Table S4. Potential HGTs from different plant orders.
Species	Lamiales				Solanales		Geraniales	Asterales	Apiales	Apiales	Ericales	Caryophyllales		Brassicales			Malvales	Gentianales	Myrtales	Rosales			Fabales	Fagales	Cucurbitales	Malpighiales		Vitales	Proteales	Asparagales	Arecales	Poales	Alismatales				Magnoliales	Amborellales	Santalales		Saxifragales
	Lentibulariaceae	Gesneriaceae	Oleaceae	Lamiaceae	Convolvulaceae	Solanaceae	Geraniaceae	Asteraceae	Apiaceae	Araliaceae	Ericaceae	Amaranthaceae	Caryophyllaceae	Bataceae	Brassicaceae	Caricaceae	Malvaceae	Apocynaceae	Lythraceae	Cannabaceae	Rhamnaceae	Rosaceae	Fabaceae	Betulaceae	Cucurbitaceae	Euphorbiaceae	Salicaceae	Vitaceae	Nelumbonaceae	Amaryllidaceae	Arecaceae	Poaceae	Araceae	Butomaceae	Hydrocharitaceae	Zosteraceae	Magnoliaceae	Amborellaceae	Santalaceae	Balanophoraceae	Cynomoriaceae
Aeginetia	443	4061	1605	4548	1078	2874	1893	2103	216	270	321	1916		974	851	502	16886	3963	3581	2304	779	596	2151	963	3348	4273	1431	6609			2532	40219	213	392			897	1735	480	1349	857
Alectra	2468	1215	2843	4572	1326	3196	2507			352	210	563	434	1799	2577		36448	11205	1511	8518	1836		11211	1850	11218	6970	1235	1905			1493	3388		2328			721	1147	1316	540	1890
Aphyllon	589	5689	13358	10106	2036	25346	3052	19464	2501	2427	5014	7516		833	2265	2245	11153	13065	2373	8454		27425	23825	8182	5751	16470	4397	7506		927	4695	754		4335				3333	2617	3902	5880
Castilleja	352	2170	6957	3277	277	9838	2998	2085	375	1081	1049	243	329	1228	926		3885	34824	2483	3871	1264	201	4172	4033	9855	4271	2531	1195	1062		574	766		1366			1071	430	1213	922	1654
Conopholis	1277	1799	18006	2273	427	8861	3242	2541	801	10322	9827	266	741	4623	2255	1578	6259	3126	547	7269	1995	12807	5167	46203	6776	6620	10314	12428	1521	212	17447	513	2260	1086	265		4858	10999	8747	4397	4088
Eu. minima	981	2372	4406	736	1288	6211	1487	411		1591	5442	4876	2018	1009	5344	1628	6685	9868	423	1169	787	1382	4822	11139	2367	2333	2568	4037	1481	1278	3154	222		447			206	2352	1301	3568	1623
Eu. petiolaris	617	5250	4098	2475		6854	411			2630	3850	3550	497	965	2545	377	5490	7383	2037	982		2145	5479	8483	2943	3696	1869	5254	1263	639	4576						206	2156	1301	3946	1337
Kopsiopsis	2855	4110	14210	5613	2498	15440	1945	1562	714	26433	78657	2463	275	6627	2042	3054	11176	11681	883	2096	6268	10309	17434	22884	8953	15415	12126	11891	2241	2248	11640	3257	2339	7555	373		3301	8262	8896	3190	8644
Lathraea	967	4157	4196	2379	248	8933	2473			1259	1979	451		1696	2612	269	3320	5891	1238	7011	1424	1701	6425	5945	4655	4671	2578	7334		570	3298		256	772			1025	1830	1475	762	3161
Lindenbergia	898	8170	5460	10786	1100	6042	646	893	249	529		3530		2653	1197	579	7303	5684	598	5200	2350	238	2897	220		7167	796	635	639		1728	345	745	2659				989		857	3782
Melampyrum		1905	2159	2047	255	2172	523		451	799	1156			1647	451	1198	2954	2414		1531	354	439	3880	3445	1894	4888	1065	1913	453		603			693			666	1153	615		1026
Neobartsia	715	4730	3661	4064	940	3588		3543	317	1290	2098	644		1350	529		3698	8767	2260	2876	1869	2938	5710	3452	222	5079	3286	2558	265		6016						206	3494	3369	1261	2879
Odontites	876	3760	2835	1239	400	8197	1447	2100	584	2487	4608	2954		1118	1934	308	4103	2342		4300	2083	1460	6643	10774	6131	5292	2510	3812	665	253	7409			387			206	2161	936	2146	3460
Or. austrohispanica	1489	7488	14609	48870	4980	16177	7527	12420	5247	15176	8044	6833	574	2187	8483	3252	26024	8079	3515	11320	6107	6174	162265	3632	8758	21372	7952	9457	1415	946	7240	703	850	1459			2186	6335	4030	10678	14569
Or. cernua	2450	4797	6787	51106	7574	12030	6805	17745	3350	2834	3783	8993	955	667	5830	859	16259	8562	1311	9141	1215	795	36547	2937	5732	12387	2070	7914	330	1819	4129	1208		1683			1646	4283	200	4462	8247
Or. crenata	3121	2778	5750	42240	1772	10916	5450	6669	6798	2908	2837	3893		1484	2687	1660	14242	7371	1520	5929	285	1478	36216	1059	5679	12180	8600	6014	1473	1093	2989	1988		608	271		862	3605	1142	3542	5130
Or. cumana	2462	4804	6145	51291	3218	11468	6593	17374	3350	2550	3045	7846	287	315	2660	859	15084	9049	1294	8193	1215	1531	35203	2937	5972	12944	2026	7035	330	1304	4131	1208		1687			1646	3357	200	3958	8590
Or. densiflora	1496	5700	4876	42171	4958	19833	5723	14613	4981	7891	2881	5883	287	1814	7639	2589	24657	8501	3523	5541	945	5118	113145	5897	5653	15333	5713	9605	459	235	4599	1337		1363	292		2797	3198	1250	4671	7804
Or. gracilis	2437	5361	12869	55906	6030	23681	8207	13548	5991	11928	2565	9908	1039	3215	7804	4301	26210	11766	2293	8688	5032	5170	177810	5621	7813	30256	8276	11067	850	223	8499	2345	870	3278	558		1710	5471	1577	9323	11898
Or. minor	2972	2826	6663	42514	5365	7330	6562	7725	4980	3275	1589	4168		1529	1973	1721	12741	6936	1857	4065	979	5609	39128	1287	5415	12821	6409	4866	982	1093	3350	1297		580			463	3006	1142	3198	6425
Or. rapum-genistae	2109	6871	17931	43997	3701	22324	10704	12605	5615	11905	4698	5790	567	2755	5658	4180	28193	14003	1983	10001	3732	3785	171556	6933	10446	33499	11327	5703	1747	514	10775	2004	323	4081			2069	6711	4907	13603	9728
Phe. aegyptiaca	1618	5420	9680	35305	1674	27907	6257	17502	12228	10792	512	5095	579	2870	4119	3871	16848	12706	4225	3673	3224	2087	45817	10684	5776	14814	3711	8272	612	3783	6004	6007		2023			425	4903	1010	6112	2502
Phe. ramosa	2006	4441	4638	27179	1674	19417	4100	14941	10478	7883	223	4321	877	2543	2030	3605	14429	12320	4477	3742	1719	1367	50443	14605	6290	11703	3775	8134	1014	3988	5025	985		1216			549	3621	1021	3578	1994
Phtheirospermum	2128	5034	4031	6531	366	4346	1970	966			1698	1315	857	630	2846	595	6255	12694	1949	10085		1236	12379	1593	6545	4190	1283	2429	1099		843	580		2628			266	669	481	1835	4081
Rhinanthus	721	4165	2665	3282		3795	556		224	575	1572	1698		419	1385		2075	6244	955	5121	1653	1711	5691	7481	5080	3017	2842	3552		308	6904		239	337			414	1532	1013	497	1383
Schwalbea	3817	18658	21340	23405	3305	25335	4364	6416	2199	5975	6174	4696	1387	9308	5081	9156	25390	32328	4255	14643	7856	19723	121711	14776	14880	24053	20386	16198	5734	2385	16532	4284	1705	10184	244	292	3659	15384	5172	13140	22088
St. gesnerioides	10222	11880	9732	23185	5105	28700	9981	29008	968	5371	2549	7921		4369	3946	8531	136782	24230	8069	8995	4740	5237	69944	8358	25360	52043	6251	47789	3624	1170	13860	92290	1084	6748			4255	13643	3057	21344	12052
St. hermonthica	10305	13120	15000	19621	3878	28620	10368	24773	679	7153	5037	9590	427	7107	4930	5547	153591	28994	8018	9036	7691	5614	68472	8671	25704	47561	7240	50919	2676	1445	17277	101042	694	8151			1993	12344	2436	22023	11416
Tozzia	721	4832	1896	868		2715	2024	743	820	352	2606	2556		342	204		2897	4729	528	3958	1366	443	1441	2431	4021	6107	1298	1339			7430	363		485			599	908	1828	827	1680
Triphysaria	1519	2785	3878	8445	1708	11576	733	2340		1262	790	240	329	843	1285		3291	38627	2476	3259	1580	1976	4967	4613	11903	3975	4500	4098	1067		918	1532		2257			1120	220	2349	935	2130

### Sheet: S5
Table S5. Results for MTNU analysis.
Species	Estimated size (Mbp)	Assembled size (Mbp)	Nucleus to mitochondrion (Kbp)	Ambiguous (Kbp)	Mitochondrion to Nucleus (Kbp)	HGT (Kbp)	UNCLEAR (Kbp)
Aeginetia	8005	279	9.572	2.42	29.667	5.26	16.942
Alectra	281	422	11.904	25.926	58.278	1.903	29.403
Aphyllon	2274	1585	19.965	61.758	65.162	10.018	37.816
Castilleja	598	545	0.107	14.071	167.708	1.714	6.629
Conopholis	2122		6.223	0	46.221	19.288	18.084
Eu. minima	760	791	9.026	21.641	80.952	0.897	16.155
Eu. petiolaris	371	291	4.941	15.478	85.006	0.349	16.417
Kopsiopsis	2995		13.031	0	77.343	17.467	32.547
Lathraea	840		2.497	0	118.686	1.751	10.696
Lindenbergia	470	398	13.44	12.262	68.491	7.498	58.807
Melampyrum			2.602	0	47.109	2.595	9.545
Neobartsia			5.194	0	104.395	2.157	12.102
Odontites			8.802	0	123.361	0.609	10.079
Or. austrohispanica			39.674	82.263	42.897	19.095	39.929
Or. cernua			44.872	72.402	42.879	14.434	43.637
Or. crenata	3575	578	46.981	58.801	38.528	17.337	34.487
Or. cumana	1792		40.528	71.478	42.855	13.455	42.992
Or. densiflora			35.66	75.158	41.91	16.15	24.747
Or. gracilis	3203	285	47.707	88.599	47.978	30.542	38.4
Or. minor	2920		84.914	116.074	38	14.496	35.562
Or. rapum-genistae			41.214	98.889	48.837	21.782	49.389
Phe. aegyptiaca		610	61.168	122.532	51.243	13.143	53.953
Phe. ramosa	4175	1022	60.925	69.387	54.887	13.606	47.25
Phtheirospermum	1199		4.969	0	93.714	0.999	22.143
Rhinanthus	785	700	3.014	12.533	103.722	0	9.571
Schwalbea	545	527	36.635	159.064	122.282	14.723	59.08
St. gesnerioides	1112	745	48.537	128.725	38.679	29.416	38.714
St. hermonthica	2281		56.056	177.384	40.797	26.325	38.646
Tozzia	670	664	1.707	3.604	91.727	0.706	6.473
Triphysaria		80	3.702	0.724	182.228	1.658	21.673

### Sheet: S6
Table S6. RNA edit sites.
	Lindenbergia	Phtheirospermum	Triphysaria	Rhinanthus	St. gesnerioides	St. hermonthica	Aeginetia	Aphyllon	Lathraea	Or. crenata	Phe. aegyptiaca	Phe. ramosa
apt1	0	0	0	0	0	0	0	0	0	0	0	0
atp4	11	11	11	11	13	12	12	11	12	13	10	11
atp6	20	14	20	20	18	16	17	3	19	17	11	11
atp8	1	1	2	3	3	2	2	2	3	3	3	4
atp9	1	3	1	3	0	0	3	3	3	2	2	2
ccmB	25	0	14	39	35	0	32	19	37	41	28	43
ccmC	30	5	28	22	30	16	30	22	32	33	26	25
ccmFc	18	17	4	17	0	8	17	20	15	12	18	11
ccmFn	19	17	26	27	30	15	22	28	26	25	28	30
cob	8	7	10	11	10	11	12	6	11	12	6	8
cox1	14	10	13	15	15	15	18	14	15	17	13	13
cox2	9	12	6	9	8	8	9	11	8	15	9	10
cox3	9	8	9	8	9	9	8	10	8	7	6	10
matR	13	14	7	10	12	11	14	13	14	12	12	11
mttB	29	29	24	32	28	23	27	29	34	36	31	36
nad1	22	18	22	22	21	16	22	18	22	21	22	21
nad2	24	25	26	28	27	22	28	27	30	29	26	27
nad3	15	16	11	15	14	8	18	15	17	10	15	13
nad4	36	26	35	36	36	33	39	36	37	44	32	34
nad4L	15	0	1	15	14	9	11	14	15	2	14	14
nad5	24	13	22	24	26	21	25	20	24	23	20	26
nad6	18	16	18	19	18	0	19	22	18	19	20	18
nad7	23	20	24	25	26	17	27	20	24	26	24	22
nad9	8	7	0	9	6	3	7	9	9	9	8	8
rpl10	4	4	3	4	0	0	6	6	3	8	2	0
rpl16	3	3	2	3	0	2	4	3	4	4	4	5
rpl2	1	-	-	-	1	1	1	-	0	-	-	-
rpl5	7	8	6	7	8	4	8	8	7	7	7	7
rps10	7	3	6	5	5	0	-	-	5	-	3	3
rps12	4	3	3	4	4	4	4	5	3	5	3	3
rps13	3	3	3	3	3	3	3	-	3	-	-	-
rps14	1	2	1	2	2	0	2	2	2	2	2	2
rps3	9	10	2	10	8	9	9	7	8	8	9	11
rps4	15	15	15	17	13	13	14	15	13	13	14	14
sdh3	1	2	-	-	-	-	-	-	-	-	-	-
sdh4	9	-	-	-	-	-	-	-	5	-	-	-
Codon_position_1	150	117	127	157	143	98	150	140	157	161	148	153
Codon_position_2	274	189	229	286	274	197	270	230	293	251	256	264
Syn	35	38	20	34	24	15	49	57	34	61	28	36
Non-syn	409	296	344	429	408	291	407	351	440	398	391	405
Total	456	342	375	475	443	311	470	418	486	475	428	453

### Sheet: S7
Table S7. Repeat size,number, and length.
Species	Repeat Length (Kbp)				Repeat Number
	Total	SR	MR	LR	SR	MR	LR (>100bp)	LR (>500bp)	LR (>1Kbp)
Aeginetia	39.205	22.281	2.39	14.534	3884	104	20	7	7
Alectra	26.555	12.824	4.18	9.551	3886	339	23	2	2
Aphyllon	16.016	7.061	1.351	7.604	539	57	15	4	2
Castilleja	16.834	5.378	0.954	10.502	469	41	11	1	1
Conopholis	48.206	5.426	1.746	41.034	560	104	34	14	12
Eu. minima	16.698	3.757	0.871	12.07	326	46	14	1	1
Eu. petiolaris	8.341	3.268	1.07	4.003	284	47	16	3	0
Kopsiopsis	106.745	32.109	6.29	68.346	2887	269	51	10	10
Lathraea	7.202	3.965	1.093	2.144	356	48	12	1	0
Lindenbergia	34.678	2.825	1.087	30.766	295	45	5	3	3
Melampyrum	32.538	6.221	0.767	25.55	1138	88	48	23	14
Neobartsia	10.122	3.815	0.806	5.501	313	43	11	2	2
Odontites	17.389	4.18	0.74	12.469	348	33	7	4	4
Or. austrohispanica	67.354	37.367	5.757	24.23	7338	264	53	3	3
Or. cernua	30.757	23.575	2.838	4.344	5341	108	18	1	1
Or. crenata	33.025	18.058	3.541	11.426	2620	167	35	2	2
Or. cumana	35.206	23.54	2.705	8.961	5429	100	16	2	2
Or. densiflora	44.26	23.263	4.157	16.84	3448	172	34	3	3
Or. gracilis	100.307	36.823	6.331	57.153	6424	346	64	6	6
Or. minor	27.254	18.723	3.018	5.513	2689	168	38	0	0
Or. rapum-genistae	78.852	28.246	6.333	44.273	4047	415	89	22	14
Phe. aegyptiaca	94.464	80.9	8.715	4.849	117568	444	24	1	1
Phe. ramosa	87.034	55.814	7.152	24.068	80203	379	17	4	2
Phtheirospermum	21.84	4.573	1.435	15.832	393	56	12	2	2
Rhinanthus	12.16	3.682	1.477	7.001	330	62	16	5	2
Schwalbea	283.687	205.874	42.609	35.204	22757	1650	129	14	13
St. gesnerioides	359.914	194.916	92.388	72.61	247580	81067	233	9	7
St. hermonthica	373.667	225.903	102.027	45.737	303172	99098	242	9	3
Tozzia	6.344	2.516	0.879	2.949	198	40	10	1	1
Triphysaria	28.038	3.886	1.837	22.315	388	78	12	3	2

### Sheet: S8
Table S8. Short repeat copy number variation in Orobanchaceae mitogenomes.
	Spu	HCSR1	HCSR2	HCSR3	HCSR4
Length (bp)	66	16-17	20	18	17
Aeginetia		8	2	1
Alectra		15	1	1
Aphyllon		4	2
Castilleja		26
Conopholis		4
Eu. minima		4	2	2
Eu. petiolaris		4	1	1
Kopsiopsis		6
Lathraea		2
Lindenbergia		4
Melampyrum		2		2
Neobartsia		4
Odontites		6
Or. austrohispanica		609	1
Or. cernua		502	8	4	3
Or. crenata		347	4		3
Or. cumana		480	7	4	3
Or. densiflora		379	3	1
Or. gracilis		556	9	5	1
Or. minor		329	4		3
Or. rapum-genistae		396	5	6	1
Phe. aegyptiaca		157	35	326	576
Phe. ramosa		124	26	272	522
Phtheirospermum		12		1
Rhinanthus		3
Schwalbea		331	50	26
St. gesnerioides	447	38	614	56	4
St. hermonthica	499	44	631	52	5
Tozzia
Triphysaria		4

### Sheet: S9
Table S9: RELAX result of single and concatenated (bold) genes
Gene	Model 1		Model 2		Model 3		Model 4		Model 5
	R: photosynthetic vs T: non-photosynthetic								R: non-obligate vs T: obligate
	Alectra & S. gesnerioides: photosynthetic		Alectra & S. gesnerioides: non-photosynthetic		Alectra: non-photosynthetic S. gesnerioides: photosynthetic		Alectra: photosynthetic S. gesnerioides: non-photosynthetic
	k	p-value	k	p-value	k	p-value	k	p-value	k	p-value
ATP	0.7	0.0005	0.7	0.0007	0.67	0.0004	0.68	0.0004	0.68	0.0007
atp1	0.66	0.0239	0.62	0.0089	0.63	0.0117	0.63	0.0196	0.67	0.0174
atp4	1.24	0.1881	1.2	0.2706	1.21	0.28	1.25	0.1846	1.18	0.3623
atp6	1.55	0.192	1.47	0.2635	1.46	0.268	1.56	0.1903	1.26	0.5707
atp8	0.64	0.1191	0.66	0.1534	0.63	0.1391	0.66	0.142	0.61	0.0596
atp9	12.68	0.2711	13.06	0.2664	12.72	0.2669	13.31	0.2702	1.32	0.2507
CCM	1.01	1	1.02	0.8351	1.02	0.8115	1.01	0.8919	1.23	0.0035
ccmB	1.69	0.124	1.4	1	1.72	0.0888	1.38	1	1.45	1
ccmC	0.87	0.8327	0.96	0.9346	0.93	0.9051	0.88	0.8404	0.88	0.8291
ccmFc	0.83	0.1073	0.78	0.0695	0.81	0.0717	0.83	0.1084	1.01	1
ccmFn	1.18	0.1159	1.23	0.0651	1.21	0.0631	1.19	0.1274	1.57	0.0002
cob	1.4	0.0541	1.54	0.0556	1.05	1	1.54	0.0225	1.64	0.0123
COX	1.92	0.0006	1.93	0.001	1.91	0.0009	1.9	0.0006	2.28	0.0008
cox1	0.78	0.2565	4.68	0.5584	0.79	0.2562	0.96	0.7886	0.62	0.0194
cox2	1.11	0.4561	1.13	0.3503	1.13	0.3509	1.11	0.456	1.18	0.3465
cox3	0.63	0.5475	0.63	0.5465	0.63	0.5518	0.63	0.5492	0.04	0.3588
matR	1.25	0.0357	1.21	0.0777	1.24	0.0208	1.2	0.1	1.44	0.001
mttB	1.26	0.288	1.35	0.1741	1.33	0.1823	1.26	0.3178	2.89	0.0037
NAD	0.9	0.1342	0.92	0.1987	0.91	0.1953	0.89	0.07	1.16	0.0187
nad1	1.58	0.4769	1.57	0.4621	1.07	0.9163	1.56	0.4726	1.2	0.5793
nad2	0.5	1	0.8	0.1783	0.8	1	0.46	1	0.98	0.9575
nad3	0.7	1	0.64	0.8716	1.25	0.477	1.27	0.3616	1.43	0.177
nad4	0.37	0.2471	0.57	0.245	0.58	0.2429	0.33	0.244	1.6	0.0713
nad4	0.33	0.0577	0.4	0.107	0.4	0.107	0.33	0.0575	0.32	0.0405
nad5	1.11	0.9582	1.09	1	1.09	1	1.1	0.7699	1.35	0.1652
nad6	1.9	0.0717	1.62	0.1814	1.77	0.119	1.76	0.1189	2.75	0.0437
nad7	0.94	0.733	0.6	0.2863	0.75	0.2701	0.68	1	1.61	0.1355
nad9	0.27	1	0.18	1	0.2	1	0.25	1	1.07	1
RPL	0.75	0.0384	1.21	1	0.73	0.0244	0.72	0.0356	2.22	0.0002
rpl2	0.33	0.0001	1.36	1	1.25	1	0.39	0.0003	1.38	1
rpl5	0.81	0.2421	1.27	0.689	0.77	0.1261	1.72	0.0203	1.7	0.0226
rpl10	0	0.1102	0.58	0.1958	0	0.1103	0.58	0.1962	1.06	1
rpl16	0.87	0.8126	0.87	0.8126	0.87	0.8159	0.87	0.8127	0.59	0.3502
RPS	0.85	0.0264	0.88	0.0433	0.88	0.0421	0.86	0.0314	0.99	0.8976
rps3	0.85	0.0767	0.87	0.0754	0.87	0.0856	0.87	0.0837	1.1	0.2878
rps4	0.84	0.1549	0.89	0.2978	0.91	0.3179	0.84	0.1592	1.09	0.5282
rps10	0.99	1	1.01	1	0.7	0.1626	0.67	0.1429	1.06	0.8453
rps12	0.13	0.0897	0.14	0.0883	0.14	0.0877	0.14	0.091	0.18	0.1343
rps13	4.99	0.7783	6.32	0.4202	0.22	0.3856	5.66	0.7592	0.87	0.8148
rps14	0	0.0202	0	0.0048	0	0.0053	0	0.0189	0.78	0.2648

### Sheet: S10
Table S10. Sampling and mitogenome assembling information.
Species	Lifestyle	SRR ID	Sequencing type	Read length (bp)	Insert length (bp)
Aeginetia	holoparasitic	-	pair end	125	300
Alectra	physiological holoparasites	-	pair end	150	300
Aphyllon	holoparasitic	-	pair end	125	300
Castilleja	hemiparasitic	-	pair end	100	300
Conopholis	holoparasitic	SRR1919543	single end	100	300
Eu. minima	hemiparasitic	-	pair end	125	300
Eu. petiolaris	hemiparasitic	-	pair end	125	300
Kopsiopsis	holoparasitic	-	pair end	125	300
Lathraea	holoparasitic	-	pair end	125	300
Lindenbergia	autotrophic	-	pair end	100	300
Melampyrum	hemiparasitic	-	pair end	125	300
Neobartsia	hemiparasitic	-	pair end	100	750
Odontites	hemiparasitic	-	pair end	150	300
Or. austrohispanica	holoparasitic	-	pair end	100	300
Or. cernua	holoparasitic	SRR1920906	pair end	100	200
Or. crenata	holoparasitic	-	pair end	100	300
Or. cumana	holoparasitic	SRR1925329	pair end	100	200
Or. densiflora	holoparasitic	-	pair end	100	300
Or. gracilis	holoparasitic	-	pair end	100	300
Or. minor	holoparasitic	SRR1929115	pair end	100	200
Or. rapum-genistae	holoparasitic	-	pair end	100	300
Phe. aegyptiaca	holoparasitic	-	pair end	100	300
Phe. ramosa	holoparasitic	-	pair end	100	300
Phtheirospermum	hemiparasitic	DRR033692	pair end	100	500
Rhinanthus	hemiparasitic	-	pair end	125	300
Schwalbea	hemiparasitic	-	pair end	100	300
St. gesnerioides	physiological holoparasites	-	pair end	125	300
St. hermonthica	hemiparasitic	SRR4099903	pair end	100	-
Tozzia	holoparasitic	-	pair end	125	300
Triphysaria	holoparasitic	-	pair end	150	300
